# Marine bacterial resistomes integrate ecological adaptation with anthropogenic amplification: genome-resolved insight along a gradient of human impact

**DOI:** 10.64898/2026.03.13.711565

**Authors:** Dmytro Spriahailo, Adenike Adenaya, Thorsten Brinkhoff, Thomas Reinthaler

## Abstract

Antibiotic resistance genes (ARGs) are ubiquitous in marine environments, yet whether their distribution primarily reflects anthropogenic pollution or intrinsic ecological functions remains unresolved. We used genome-resolved metagenomics to characterize resistomes in 371 genomic operational taxonomic units (gOTUs) across a gradient of human impact: the heavily impacted Baltic Sea, the moderately impacted North Sea, and the minimally impacted West Greenland shelf. ARG density was distinctly elevated in the Baltic Sea (3.20 ARGs Mbp^−1^) relative to the North Sea (1.90) and West Greenland (1.67), which did not differ significantly from each other, suggesting a relatively uniform oceanic baseline. Variance partitioning revealed that taxonomic identity explained 20.1% of ARG density variation, with environment contributing 11.4%; critically, Baltic gOTUs carried 35.1% more ARGs than predicted from taxonomy alone, indicating environment-driven enrichment beyond baseline taxonomic carriage. Lifestyle-dependent ARG partitioning between particle-attached and free-living prokaryotes emerged only under anthropogenic pressure: free-living bacteria were enriched in multiple resistance classes in the Baltic Sea but showed no differentiation in West Greenland. Only 0.85% of detected ARGs showed ≥70% amino acid identity to clinically characterized sequences in the CARD database, showing that marine ARGs are highly divergent from clinical resistance determinants. Virulence factor annotations were widespread but weakly coupled with ARG abundance, suggesting independent ecological selection. Our results suggest that marine resistomes integrate an intrinsic baseline of ecological functions with selective enrichment of specific resistance mechanisms under anthropogenic pressure, and that genome-resolved approaches are able to quantify the relative contributions of each.
