## Supplemental tables S1-S4 for "Marine bacterial resistomes integrate ecological adaptation with anthropogenic amplification: genome-resolved insight along a gradient of human impact"

### Sheet: S1 - Bioinformatic processing
Tool / Step	Version	Key parameters	Purpose / Notes
Quality Control
Cutadapt	5.2	-g TCGTCGGCAGCGTCAGATGTGTATAAGAGACAG -G GTCTCGTGGGCTCGGAGATGTGTATAAGAGACAG -a CTGTCTCTTATACACATCT -A CTGTCTCTTATACACATCT -q 20,20 --overlap 5 --pair-filter=any -m 30 -u 18 -U 18	Removal of Nextera-style adapters, trimming of low-quality bases (Q<20), fixed 18-bp 5' trimming on both reads, and discarding reads <30 bp to obtain high-quality paired-end reads.
Community Profiling
SingleM	0.2	Default parameters	Single-copy marker gene profiling from raw reads to estimate community composition and alpha diversity independently of assembly.
Assembly
MEGAHIT	1.2	--k-min 37 --k-max 127 --k-step 10 --min-contig-len 1000 --min-count 2	Metagenomic coassembly of quality-controlled reads across all samples to generate contigs â‰¥1 kb for downstream binning and gene prediction.
Mapping & Coverage
Bowtie2	2.5	=--sensitive-local --dovetail	Read mapping to coassemblies for coverage calculation.
CoverM	0.7	--min-covered-fraction 0	Contig and genome coverage metrics; breadth 50% used for presence/absence determination.
Quality Assessment
MetaQUAST	5.2	--max-ref-number 0 --fast	Assembly quality statistics (N50, L50, largest contig).
CheckM2	1.1	Default parameters	MAG quality assessment (completeness, contamination).
Binning Pipeline
MetaBAT2	2.15	--minContig 1000	Initial binning based on tetranucleotide frequency and coverage.
SemiBin2	2.2	Default parameters	Deep learning-based binning.
VAMB	5	Default parameters	Variational autoencoder-based binning.
GenomeFace	2024	Default parameters	Deep learning binning with graph neural networks.
GraphBin2	1.3	Default parameters	Graph-based bin refinement using assembly graphs.
Binette	1.1	--contamination_weight 2 --completeness_weight 1 --min_completeness 50	Bin consolidation across multiple binning tools.
dRep	3.6	-sa 0.995 (round 1), -sa 0.95 (round 2)	MAG dereplication at 99.5% ANI (within-dataset), then 95% ANI for final gOTUs.
Annotation
GTDB-Tk	2.4	--skip_ani_screen	Taxonomic classification using GTDB reference database.
Prodigal	2.6	-p meta	Gene prediction in metagenomic mode.
barrnap	0.9	Default parameters	rRNA gene detection (5S, 16S, 23S rRNA).
tRNAscan-SE	2	-B	tRNA gene detection for genome quality assessment.
DeepARG	2	--model SS --type prot -i 0.5 --prob 0.8	ARG annotation using deep learning; 50% identity threshold, 80% probability cutoff.
AMRFinderPlus	4	-i 0.7 --plus	ARG annotation using NCBI's curated database; 70% identity threshold.
CARD (RGI)	6	-a DIAMOND --data wgs	ARG annotation using CARD database; 70% identity in post-processing.
KOfamScan	2024	-E 1e-5	KEGG ortholog annotation for ARG-associated functions.
DIAMOND (VFDB)	2.0.15	--evalue 1e-5 --id 50 --query-cover 50 --ultra-sensitive	Virulence factor annotation using VFDB (downloaded Sept 30, 2024).

### Sheet: S2 - Assembly metrics
Assembly	# contigs (>= 0 bp)	# contigs (>= 1000 bp)	# contigs (>= 5000 bp)	# contigs (>= 10000 bp)	# contigs (>= 25000 bp)	# contigs (>= 50000 bp)	Total length (>= 0 bp)	Total length (>= 1000 bp)	Total length (>= 5000 bp)	Total length (>= 10000 bp)	Total length (>= 25000 bp)	Total length (>= 50000 bp)	# contigs	Largest contig	Total length	N50	N90	auN	L50	L90	# N's per 100 kbp
north_coassembly_29_127	2993043	2993043	205953	68725	16151	4678	7361483300	7361483300	2499715295	1571608558	795518251	405834571	2993043	722592	7361483300	2787	1156	12252.7	532708	2306396	0
baltic_coassembly_29_127	2915749	2915749	162087	49623	10526	2540	6463215697	6463215697	1796337033	1040157234	466367026	197480508	2915749	373097	6463215697	2339	1126	7972.7	607477	2305216	0
ecotip1_coassembly_29_127	2660183	2660183	197448	60488	10931	2396	6500677071	6500677071	2128377861	1202194473	480520168	195827117	2660183	540085	6500677071	2793	1164	8809.7	506904	2055935	0

### Sheet: S3 - ARG prevalence
Category	Type	ARG_class_or_gene	Baltic_Sea_n89	Baltic_Sea_pct	North_Sea_n185	North_Sea_pct	West_Greenland_n135	West_Greenland_pct
Resistance_Class	multidrug	Multidrug	82	92.1	144	77.8	113	83.7
Resistance_Class	glycopeptide	Glycopeptide	57	64	96	51.9	64	47.4
Resistance_Class	MLS	MLS	50	56.2	96	51.9	63	46.7
Resistance_Class	tetracycline	Tetracycline	49	55.1	88	47.6	63	46.7
Resistance_Class	beta-lactam	Beta-lactam	40	44.9	73	39.5	44	32.6
Resistance_Class	aminoglycoside	Aminoglycoside	35	39.3	44	23.8	31	23
Resistance_Class	peptide	Peptide	34	38.2	39	21.1	39	28.9
Resistance_Class	antifolate	Antifolate	21	23.6	24	13	23	17
Resistance_Class	phenicol	Phenicol	7	7.9	32	17.3	15	11.1
Resistance_Class	fosmidomycin	Fosmidomycin	4	4.5	4	2.2	2	1.5
Resistance_Class	rifamycin	Rifamycin	2	2.2	3	1.6	3	2.2
Resistance_Class	quinolone	Quinolone	3	3.4	5	2.7	7	5.2
Resistance_Class	nitroimidazole	Nitroimidazole	2	2.2	1	0.5	0	0
Resistance_Class	nucleoside	Nucleoside	1	1.1	0	0	0	0
Resistance_Class	fosfomycin	Fosfomycin	0	0	1	0.5	1	0.7
Individual_Gene	tolC	tolC	59	66.3	98	53	83	61.5
Individual_Gene	acrA	acrA	48	53.9	51	27.6	26	19.3
Individual_Gene	acrB	acrB	48	53.9	42	22.7	24	17.8
Individual_Gene	macB	macB	29	32.6	44	23.8	27	20
Individual_Gene	vanX	vanX	32	36	65	35.1	37	27.4
Individual_Gene	tetA	tetA	28	31.5	35	18.9	27	20
Individual_Gene	blaI	blaI	27	30.3	32	17.3	14	10.4
Individual_Gene	blaR1	blaR1	21	23.6	30	16.2	11	8.1
Individual_Gene	penP	penP	12	13.5	NA	NA	NA	NA
Individual_Gene	mexT	mexT	15	16.9	NA	NA	10	7.4
Individual_Gene	phoQ	phoQ	15	16.9	24	13	16	11.9
Individual_Gene	oprM	oprM	15	16.9	NA	NA	NA	NA
Individual_Gene	vgb	vgb	NA	NA	17	9.2	16	11.9
Individual_Gene	tet35	tet35	24	27	39	21.1	25	18.5
Individual_Gene	vanY	vanY	24	27	31	16.8	24	17.8
Individual_Gene	vanJ	vanJ	21	23.6	36	19.5	18	13.3
Individual_Gene	bacA	bacA	19	21.3	NA	NA	NA	NA
Individual_Gene	ksgA	ksgA	19	21.3	NA	NA	12	8.9
Individual_Gene	multidrug_ABC-transporter	multidrug ABC-transporter	18	20.2	12	6.5	23	17
Individual_Gene	dfrA3	dfrA3	16	18	NA	NA	NA	NA
Individual_Gene	rpoB2	rpoB2	16	18	23	12.4	17	12.6

### Sheet: S4 - Environmental metadata
Pore_size	Depth	Station	Fraction_category	Dataset	Latitude_dd	Longitude_dd	Date	Sampling_device	Water_temperature_C	Salinity_PSU	Wind_speed_m_s	Pressure_dbar	Sigma_kg_m3	Oxygen_umol_kg	PAR_umol_m2_s	NO3_umol_L	NO2_umol_L	PO4_umol_L	Si_umol_L	Leucine_incorporation_pmol_L_h	DIC_umol_kg	Primary_production	Prokaryotic_abundance_cells_mL	Viral_abundance_particles_mL	VA_HSSC	Air_pressure_hPa	Relative_humidity_pct	Air_temperature_C	Dew_point_C	Wind_direction_deg	UVa_global_W_m2	Conductivity_mS_cm
5	0	1	particle-associated	Baltic Sea	56.8327	16.4485	2021-05-31 10:00:00	Ruttner sampler	12.8	6.6	4.2
5	0	1	particle-associated	Baltic Sea	56.8327	16.4478	2021-05-31 10:00:00	Ruttner sampler	13.3	6.6	1.5
5	0.7	1	particle-associated	Baltic Sea	56.8327	16.4485	2021-05-31 10:00:00	Glass plate sampler	12.8	6.6	4.2
5	0.7	1	particle-associated	Baltic Sea	56.8327	16.4478	2021-05-31 10:00:00	Glass plate sampler	13.3	6.6	1.5
0.2	0	1	free-living	Baltic Sea	56.8327	16.4485	2021-05-31 10:00:00	Ruttner sampler	12.8	6.6	4.2
0.2	0	1	free-living	Baltic Sea	56.8327	16.4478	2021-05-31 10:00:00	Ruttner sampler	13.3	6.6	1.5
0.2	0.7	1	free-living	Baltic Sea	56.8327	16.4485	2021-05-31 10:00:00	Glass plate sampler	12.8	6.6	4.2
0.2	0.7	1	free-living	Baltic Sea	56.8327	16.4478	2021-05-31 10:00:00	Glass plate sampler	13.3	6.6	1.5
3	3.4	6	particle-associated	West Greenland	65.9169	-53.7868	2021-07-18 10:42:00	CTD/Niskin	6.409	32.97		2.935	25.897	350.285	65.253	0.106	0.0085	0.2332	1.1592	48.831		2.684	747876	6.28946e+06	80248.3
0.2	3.4	6	free-living	West Greenland	65.9169	-53.7868	2021-07-18 10:42:00	CTD/Niskin	6.409	32.97		2.935	25.897	350.285	65.253	0.106	0.0085	0.2332	1.1592	48.831		2.684	747876	6.28946e+06	80248.3
0.8	3.4	6	particle-associated	West Greenland	65.9169	-53.7868	2021-07-18 10:42:00	CTD/Niskin	6.409	32.97		2.935	25.897	350.285	65.253	0.106	0.0085	0.2332	1.1592	48.831		2.684	747876	6.28946e+06	80248.3
3	25	6	particle-associated	West Greenland	65.9167	-53.7817	2021-07-18 13:35:00	CTD/Niskin	5.656	33.169		25.627	26.148	344.799	1.016					39.027		1.49015	610765	5.72302e+06	63947.9
0.2	25	6	free-living	West Greenland	65.9167	-53.7817	2021-07-18 13:35:00	CTD/Niskin	5.656	33.169		25.627	26.148	344.799	1.016					39.027		1.49015	610765	5.72302e+06	63947.9
0.8	25	6	particle-associated	West Greenland	65.9167	-53.7817	2021-07-18 13:35:00	CTD/Niskin	5.656	33.169		25.627	26.148	344.799	1.016					39.027		1.49015	610765	5.72302e+06	63947.9
3	57	6	particle-associated	West Greenland	65.9169	-53.7868	2021-07-18 10:35:00	CTD/Niskin	3.027	33.54		60.744	26.717	335.556	0.329	3.2724	0.0406	0.5596	3.1069	4.878		1.68658	546222	4.12589e+06	32287.4
0.2	57	6	free-living	West Greenland	65.9169	-53.7868	2021-07-18 10:35:00	CTD/Niskin	3.027	33.54		60.744	26.717	335.556	0.329	3.2724	0.0406	0.5596	3.1069	4.878		1.68658	546222	4.12589e+06	32287.4
0.8	57	6	particle-associated	West Greenland	65.9169	-53.7868	2021-07-18 10:35:00	CTD/Niskin	3.027	33.54		60.744	26.717	335.556	0.329	3.2724	0.0406	0.5596	3.1069	4.878		1.68658	546222	4.12589e+06	32287.4
3	3	10	particle-associated	West Greenland	65.9247	-56.3072	2021-07-19 10:35:00	CTD/Niskin	5.555	32.851		2.861	25.908	333.575	28.696	0.0547	0	0.1877	0.9106	19.873	5.65141	2.04484	443590	4.10552e+06	41064.6
0.2	3	10	free-living	West Greenland	65.9247	-56.3072	2021-07-19 10:35:00	CTD/Niskin	5.555	32.851		2.861	25.908	333.575	28.696	0.0547	0	0.1877	0.9106	19.873	5.65141	2.04484	443590	4.10552e+06	41064.6
0.8	3	10	particle-associated	West Greenland	65.9247	-56.3072	2021-07-19 10:35:00	CTD/Niskin	5.555	32.851		2.861	25.908	333.575	28.696	0.0547	0	0.1877	0.9106	19.873	5.65141	2.04484	443590	4.10552e+06	41064.6
3	41	10	particle-associated	West Greenland	65.9247	-56.3072	2021-07-19 10:32:00	CTD/Niskin	2.568	33.62		40.288	26.82	353.702	0.329	1.7734	0.0094	0.249	1.2343	27.448	76.3961	7.2519	975079	5.55563e+06	78367.5
0.2	41	10	free-living	West Greenland	65.9247	-56.3072	2021-07-19 10:32:00	CTD/Niskin	2.568	33.62		40.288	26.82	353.702	0.329	1.7734	0.0094	0.249	1.2343	27.448	76.3961	7.2519	975079	5.55563e+06	78367.5
0.8	41	10	particle-associated	West Greenland	65.9247	-56.3072	2021-07-19 10:32:00	CTD/Niskin	2.568	33.62		40.288	26.82	353.702	0.329	1.7734	0.0094	0.249	1.2343	27.448	76.3961	7.2519	975079	5.55563e+06	78367.5
3	550	10	particle-associated	West Greenland	65.9208	-56.3118	2021-07-19 12:26:00	CTD/Niskin	4.375	34.885		555.76	27.655	281.834	0.329	15.8949	0.0108	1.0356	10.6233	0.569	0.575797	0.561154	162156	3.42439e+06	10418.3
0.2	550	10	free-living	West Greenland	65.9208	-56.3118	2021-07-19 12:26:00	CTD/Niskin	4.375	34.885		555.76	27.655	281.834	0.329	15.8949	0.0108	1.0356	10.6233	0.569	0.575797	0.561154	162156	3.42439e+06	10418.3
0.8	550	10	particle-associated	West Greenland	65.9208	-56.3118	2021-07-19 12:26:00	CTD/Niskin	4.375	34.885		555.76	27.655	281.834	0.329	15.8949	0.0108	1.0356	10.6233	0.569	0.575797	0.561154	162156	3.42439e+06	10418.3
3	3	15	particle-associated	West Greenland	66.9822	-56.9132	2021-07-20 18:37:00	CTD/Niskin	0.6	29.906		2.666	23.968	385.37	48.118	0.3871	0.0106	0.4584	3.6865	21.555	11.1491	6.75161	598038	3.52779e+06	41064.6
0.2	3	15	free-living	West Greenland	66.9822	-56.9132	2021-07-20 18:37:00	CTD/Niskin	0.6	29.906		2.666	23.968	385.37	48.118	0.3871	0.0106	0.4584	3.6865	21.555	11.1491	6.75161	598038	3.52779e+06	41064.6
0.8	3	15	particle-associated	West Greenland	66.9822	-56.9132	2021-07-20 18:37:00	CTD/Niskin	0.6	29.906		2.666	23.968	385.37	48.118	0.3871	0.0106	0.4584	3.6865	21.555	11.1491	6.75161	598038	3.52779e+06	41064.6
3	30.5	15	particle-associated	West Greenland	66.9822	-56.9132	2021-07-20 18:33:00	CTD/Niskin	2.576	33.455		32.738	26.688	365.337	1.441	0.4822	0.0098	0.2332	1.4601	21.489	42.0445	3.45995	555594	7.01514e+06	71784.6
0.2	30.5	15	free-living	West Greenland	66.9822	-56.9132	2021-07-20 18:33:00	CTD/Niskin	2.576	33.455		32.738	26.688	365.337	1.441	0.4822	0.0098	0.2332	1.4601	21.489	42.0445	3.45995	555594	7.01514e+06	71784.6
0.8	30.5	15	particle-associated	West Greenland	66.9822	-56.9132	2021-07-20 18:33:00	CTD/Niskin	2.576	33.455		32.738	26.688	365.337	1.441	0.4822	0.0098	0.2332	1.4601	21.489	42.0445	3.45995	555594	7.01514e+06	71784.6
3	680	15	particle-associated	West Greenland	66.9788	-56.922	2021-07-20 20:28:00	CTD/Niskin	0.991	34.486		686.592	27.633	204.317	0.329	17.8443	0.0064	1.4292	35.9523	0.145	0.972573	1.52179	129627	3.44639e+06	9955.3
0.2	680	15	free-living	West Greenland	66.9788	-56.922	2021-07-20 20:28:00	CTD/Niskin	0.991	34.486		686.592	27.633	204.317	0.329	17.8443	0.0064	1.4292	35.9523	0.145	0.972573	1.52179	129627	3.44639e+06	9955.3
0.8	680	15	particle-associated	West Greenland	66.9788	-56.922	2021-07-20 20:28:00	CTD/Niskin	0.991	34.486		686.592	27.633	204.317	0.329	17.8443	0.0064	1.4292	35.9523	0.145	0.972573	1.52179	129627	3.44639e+06	9955.3
3	3	17	particle-associated	West Greenland	69.1208	-52.8069	2021-07-22 10:30:00	CTD/Niskin	6.783	32.339		2.758	25.352	332.637	43.428	1.7001	0.0219	0.3102	1.5597	22.858	14.2128	2.02633	906868	9.33012e+06	73352
0.2	3	17	free-living	West Greenland	69.1208	-52.8069	2021-07-22 10:30:00	CTD/Niskin	6.783	32.339		2.758	25.352	332.637	43.428	1.7001	0.0219	0.3102	1.5597	22.858	14.2128	2.02633	906868	9.33012e+06	73352
0.8	3	17	particle-associated	West Greenland	69.1208	-52.8069	2021-07-22 10:30:00	CTD/Niskin	6.783	32.339		2.758	25.352	332.637	43.428	1.7001	0.0219	0.3102	1.5597	22.858	14.2128	2.02633	906868	9.33012e+06	73352
3	30	17	particle-associated	West Greenland	69.1208	-52.8069	2021-07-22 10:27:00	CTD/Niskin	1.996	33.164		30.257	26.501	371.384	1.874	1.6511	0.0227	0.3369	1.5274	12.579	6.93237	9.32619	712831	6.71703e+06	52662.9
0.2	30	17	free-living	West Greenland	69.1208	-52.8069	2021-07-22 10:27:00	CTD/Niskin	1.996	33.164		30.257	26.501	371.384	1.874	1.6511	0.0227	0.3369	1.5274	12.579	6.93237	9.32619	712831	6.71703e+06	52662.9
0.8	30	17	particle-associated	West Greenland	69.1208	-52.8069	2021-07-22 10:27:00	CTD/Niskin	1.996	33.164		30.257	26.501	371.384	1.874	1.6511	0.0227	0.3369	1.5274	12.579	6.93237	9.32619	712831	6.71703e+06	52662.9
3	470	17	particle-associated	West Greenland	69.1267	-52.8072	2021-07-22 08:50:00	CTD/Niskin	2.961	34.301		478.935	27.331	257.809	0.329	14.7111	0.0089	1.1107	13.6979	0.673	2.29807	-0.401813	270275	3.56388e+06	14469.9
0.2	470	17	free-living	West Greenland	69.1267	-52.8072	2021-07-22 08:50:00	CTD/Niskin	2.961	34.301		478.935	27.331	257.809	0.329	14.7111	0.0089	1.1107	13.6979	0.673	2.29807	-0.401813	270275	3.56388e+06	14469.9
0.8	470	17	particle-associated	West Greenland	69.1267	-52.8072	2021-07-22 08:50:00	CTD/Niskin	2.961	34.301		478.935	27.331	257.809	0.329	14.7111	0.0089	1.1107	13.6979	0.673	2.29807	-0.401813	270275	3.56388e+06	14469.9
3	3	21	particle-associated	West Greenland	69.103	-56.0108	2021-07-26 12:20:00	CTD/Niskin	4.613	33.218		3.26	26.305	334.338	18.714	0.1363	0.0059	0.1595	0.8009	25.485	9.31892	2.29138	1.32849e+06	8.49284e+06	47333.9
0.2	3	21	free-living	West Greenland	69.103	-56.0108	2021-07-26 12:20:00	CTD/Niskin	4.613	33.218		3.26	26.305	334.338	18.714	0.1363	0.0059	0.1595	0.8009	25.485	9.31892	2.29138	1.32849e+06	8.49284e+06	47333.9
0.8	3	21	particle-associated	West Greenland	69.103	-56.0108	2021-07-26 12:20:00	CTD/Niskin	4.613	33.218		3.26	26.305	334.338	18.714	0.1363	0.0059	0.1595	0.8009	25.485	9.31892	2.29138	1.32849e+06	8.49284e+06	47333.9
3	35	21	particle-associated	West Greenland	69.1258	-55.9965	2021-07-26 10:56:00	CTD/Niskin	2.1	33.266		31.171	26.575	363.076	1.191	0.5263	0.0089	0.1779	0.6456	15.67	3.9931	2.45276	858657	5.93681e+06	49214.8
0.2	35	21	free-living	West Greenland	69.1258	-55.9965	2021-07-26 10:56:00	CTD/Niskin	2.1	33.266		31.171	26.575	363.076	1.191	0.5263	0.0089	0.1779	0.6456	15.67	3.9931	2.45276	858657	5.93681e+06	49214.8
0.8	35	21	particle-associated	West Greenland	69.1258	-55.9965	2021-07-26 10:56:00	CTD/Niskin	2.1	33.266		31.171	26.575	363.076	1.191	0.5263	0.0089	0.1779	0.6456	15.67	3.9931	2.45276	858657	5.93681e+06	49214.8
3	150	21	particle-associated	West Greenland	69.103	-56.0108	2021-07-26 12:06:00	CTD/Niskin	0.524	33.665		151.116	27.001	287.291	0.329	10.4525	0.0248	0.9337	7.6836	3.023	5.29606	0.200712	629893	3.69581e+06	40751.1
0.2	150	21	free-living	West Greenland	69.103	-56.0108	2021-07-26 12:06:00	CTD/Niskin	0.524	33.665		151.116	27.001	287.291	0.329	10.4525	0.0248	0.9337	7.6836	3.023	5.29606	0.200712	629893	3.69581e+06	40751.1
0.8	150	21	particle-associated	West Greenland	69.103	-56.0108	2021-07-26 12:06:00	CTD/Niskin	0.524	33.665		151.116	27.001	287.291	0.329	10.4525	0.0248	0.9337	7.6836	3.023	5.29606	0.200712	629893	3.69581e+06	40751.1
3	1	1	particle-associated	North Sea	54.1933	7.7195	2022-09-21T08:08:00	Catamaran	16.771	32.359	1.55	10.989														1026.1	63	16	9	199	23.92	41.647
3	0	1	particle-associated	North Sea	54.1933	7.7195	2022-09-21T08:08:00	Catamaran	16.405	32.417	1.55	10.989														1026.1	63	16	9	199	23.92	41.374
0.2	1	1	free-living	North Sea	54.1933	7.7195	2022-09-21T08:08:00	Catamaran	16.771	32.359	1.55	10.989														1026.1	63	16	9	199	23.92	41.647
0.2	0	1	free-living	North Sea	54.1933	7.7195	2022-09-21T08:08:00	Catamaran	16.405	32.417	1.55	10.989														1026.1	63	16	9	199	23.92	41.374
0.8	1	1	particle-associated	North Sea	54.1933	7.7195	2022-09-21T08:08:00	Catamaran	16.771	32.359	1.55	10.989														1026.1	63	16	9	199	23.92	41.647
0.8	0	1	particle-associated	North Sea	54.1933	7.7195	2022-09-21T08:08:00	Catamaran	16.405	32.417	1.55	10.989														1026.1	63	16	9	199	23.92	41.374
3	1	2	particle-associated	North Sea	54.2517	7.6718	2022-09-21T13:52:00	Catamaran	16.804	32.181	2.79	11.254														1026.1	71	15.8	10.7	304	30.21	41.473
3	0	2	particle-associated	North Sea	54.2517	7.6718	2022-09-21T13:52:00	Catamaran	16.696	32.225	2.79	11.254														1026.1	71	15.8	10.7	304	30.21	41.423
0.2	1	2	free-living	North Sea	54.2517	7.6718	2022-09-21T13:52:00	Catamaran	16.804	32.181	2.79	11.254														1026.1	71	15.8	10.7	304	30.21	41.473
0.2	0	2	free-living	North Sea	54.2517	7.6718	2022-09-21T13:52:00	Catamaran	16.696	32.225	2.79	11.254														1026.1	71	15.8	10.7	304	30.21	41.423
0.8	1	2	particle-associated	North Sea	54.2517	7.6718	2022-09-21T13:52:00	Catamaran	16.804	32.181	2.79	11.254														1026.1	71	15.8	10.7	304	30.21	41.473
0.8	0	2	particle-associated	North Sea	54.2517	7.6718	2022-09-21T13:52:00	Catamaran	16.696	32.225	2.79	11.254														1026.1	71	15.8	10.7	304	30.21	41.423
3	1	3	particle-associated	North Sea	54.1187	7.9083	2022-09-22T07:24:00	Catamaran	16.735	31.857	4.43	11.212														1023.2	71	14.9	9.8	208	15.16	41.035
3	0	3	particle-associated	North Sea	54.1187	7.9083	2022-09-22T07:24:00	Catamaran	16.527	31.952	4.43	11.212														1023.2	71	14.9	9.8	208	15.16	40.953
0.2	1	3	free-living	North Sea	54.1187	7.9083	2022-09-22T07:24:00	Catamaran	16.735	31.857	4.43	11.212														1023.2	71	14.9	9.8	208	15.16	41.035
0.2	0	3	free-living	North Sea	54.1187	7.9083	2022-09-22T07:24:00	Catamaran	16.527	31.952	4.43	11.212														1023.2	71	14.9	9.8	208	15.16	40.953
0.8	0	3	particle-associated	North Sea	54.1187	7.9083	2022-09-22T07:24:00	Catamaran	16.527	31.952	4.43	11.212														1023.2	71	14.9	9.8	208	15.16	40.953
0.8	1	3	particle-associated	North Sea	54.1187	7.9083	2022-09-22T07:24:00	Catamaran	16.735	31.857	4.43	11.212														1023.2	71	14.9	9.8	208	15.16	41.035
3	0	4	particle-associated	North Sea	54.161	7.9553	2022-09-22T13:37:50	Catamaran	16.698	31.978	3.13	11.1														1022.1	64	15.4	8.8	164	30.94	41.14
3	1	4	particle-associated	North Sea	54.161	7.9553	2022-09-22T13:37:50	Catamaran	17.018	31.894	3.13	11.1														1022.1	64	15.4	8.8	164	30.94	41.337
0.2	1	4	free-living	North Sea	54.161	7.9553	2022-09-22T13:37:50	Catamaran	17.018	31.894	3.13	11.1														1022.1	64	15.4	8.8	164	30.94	41.337
0.2	0	4	free-living	North Sea	54.161	7.9553	2022-09-22T13:37:50	Catamaran	16.698	31.978	3.13	11.1														1022.1	64	15.4	8.8	164	30.94	41.14
0.8	1	4	particle-associated	North Sea	54.161	7.9553	2022-09-22T13:37:50	Catamaran	17.018	31.894	3.13	11.1														1022.1	64	15.4	8.8	164	30.94	41.337
0.8	0	4	particle-associated	North Sea	54.161	7.9553	2022-09-22T13:37:50	Catamaran	16.698	31.978	3.13	11.1														1022.1	64	15.4	8.8	164	30.94	41.14
